# Homologs of the Major Vault Protein defend bacteria against ribotoxins

**DOI:** 10.64898/2026.11.20.768214

**Authors:** Nathan P. Bullen, Lucia C. Holiday, Toni A. Nagy, Laurel K. Robbins, Aaron T. Whiteley

## Abstract

Bacteria use sophisticated mechanisms to defend themselves against antibiotics and bacteriophages, yet how they combat toxins deployed during interbacterial competition remains poorly understood. Bacteria use type VI secretion, bacteriocins, and contact dependent inhibition systems to deliver antibacterial toxins that inhibit growth by antagonizing essential processes. Here, we discover that *Pseudomonas aeruginosa* uses homologs of the eukaryotic major vault protein and a tRNA-like noncoding RNA to defend against RNA-damaging ribotoxins. Using an engineered pyocin delivery system, we showed that *P. aeruginosa* sensed ribotoxin damage and activated transcription of an RNA repair operon, which included *band7*, a homolog of the major vault protein. Genetic analyses demonstrated that *band7*-expressing bacteria were significantly more protected against growth inhibition by a ribotoxin that cleaved the anticodon loop of specific tRNA. Band7 was necessary but not sufficient, and defense also required a non-coding band7 RNA (bRNA). bRNA was cleaved by the ribotoxin, suggesting a mechanism for specificity and defense. Bioinformatic analyses revealed that *band7* and candidate *bRNA* are widely distributed within RNA repair systems across diverse bacteria. Our data suggest that bacteria use structures related to the eukaryotic vault complex to respond to RNA damage thereby providing a hypothesis for the function of the enigmatic human vault.
