## Supplemental Table 1 for "Homologs of the Major Vault Protein defend bacteria against ribotoxins"

### Sheet: Sheet1
Toxin	Strain	Molecular Activity	Target	Delivery Mechanism	Reference (Pubmed ID)
Tse1	PAO1	Cell wall amidase	Cell Wall	T6SS	21776080
Tse3	PAO1	Cell wall muramidase	Cell Wall	T6SS	21776080
Tse4	PAO1	Membrane permeability	Membrane permeabilization	T6SS	29459733
Tse5/RhsP1	PAO1	Membrane permeability	Membrane permeabilization	T6SS	36335275
Tle1	PAO1	Phospholipase	Lipid	T6SS	23552891
Tle3	PAO1	Phospholipase	Lipid	T6SS	31231326
Tle4	PAO1	Phospholipase	Lipid	T6SS	25478841
Tle5a/b	PAO1	Phospholipase	Lipid	T6SS	31417515
Ptx2	PA14	Membrane permeability	Membrane permeabilization	T6SS	40928942
Tse7	PAO1	DNase	DNA	T6SS	30455305
TseT	PAO1	Putative DNase	DNA	T6SS	29632369
Tse8	PAK	Disrupts transamidosome function	N/A	T6SS	34413503
VgrG2b	PAO1	Protease	N/A	T6SS	31577948
Tse2	PA01	Putative ADP-ribosyltransferase	N/A	T6SS	26749446 20114026
Tle2	PAK	Phospholipase	Lipid	T6SS	36546869
RhsP2	PA14	RNA ADP-ribosyltransferase	RNA	T6SS	36070765
Tse6	PAO1	NADase	Nucleotides	T6SS	26456113
Tas1	PA14	(p)ppApp Synthetase	Nucleotides	T6SS	31695193
S1	NIH-H	DNase	DNA	Pyocin	8491711
S2	PAO1	DNase	DNA	Pyocin	17720787
S3	P12	DNase	DNA	Pyocin	7721800
S4	PAO1	RNase	RNA	Pyocin	23170226
S5	PAO1	Membrane permeability	Membrane permeabilization	Pyocin	20580355
Pyocin AP41	PAF	DNase	DNA	Pyocin	8407790
M4	BL01	Lipid II degradation	Lipid II/Cell Wall	Pyocin	30988031
M1	JJ692	Lipid II degradation	Lipid II/Cell Wall	Pyocin	30988031
SX1	LMG5031	DNase	DNA	Pyocin	37399084
SX2	LMG5031	Unkown	N/A	Pyocin	37399084
SD2	MSH10	RNase	RNA	Pyocin	27252387
S8	Et02	DNase	DNA	Pyocin	32817098
S9	BL04	DNase	DNA	Pyocin	24923764
S10	PABL056	DNAse	DNA	Pyocin	23045505
S11	LESB58	RNAse	RNA	Pyocin	24923764
S12	PA7	RNase	RNA	Pyocin	24923764
S7	BWHPSA018	RNAse	RNA	Pyocin	24923764
S6	CF-PA39	RNase	RNA	Pyocin	26860427
CdiA2PAO1	PAO1	Rnase (Predicted)	RNA	Cdi	26808644
CdiA1 PAO1	PAO1	Rnase (Predicted)	RNA	Cdi	26808644
CdiA2PA14	PA14	Rnase (Predicted)	RNA	Cdi	26808644
CdiA1PA14	PA14	Rnase(Predicted)	RNA	Cdi	This Study
CdiAPSPA7_2777	PA7	Rnase (Predicted)	RNA	Cdi	26808644
CdiA1PABL017	PABL017	RNAse	RNA	Cdi	32156726
